# Transposon sequencing reveals the essential gene set and genes enabling gut symbiosis in the insect symbiont *Caballeronia insecticola*

**DOI:** 10.1101/2023.09.07.556630

**Authors:** Romain Jouan, Gaëlle Lextrait, Joy Lachat, Aya Yokota, Raynald Cossard, Delphine Naquin, Tatiana Timchenko, Yoshitomo Kikuchi, Tsubasa Ohbayashi, Peter Mergaert

## Abstract

*Caballeronia insecticola* is a bacterium belonging to the *Burkholderia* genus *sensu lato*, able to colonize multiple environments like soils and the gut of the bean bug *Riptortus pedestris*. To identify the essential genome of a bacterium is a first step in the understanding of its lifestyles. We constructed a saturated *Himar1* mariner transposon library and revealed by transposon-sequencing (Tn-seq) that 498 protein-coding genes constitute the essential genome of *C. insecticola* for growth in free-living conditions. By comparing essential gene sets of *C. insecticola* and seven related *Burkholderia s.l.* strains, only 120 common genes were identified indicating that a large part of the essential genome is strain-specific. In order to reproduce specific nutritional conditions that are present in the gut of *R. pedestris*, we grew the mutant library in minimal media supplemented with candidate gut nutrients and identified several condition-dependent fitness-defect genes by Tn-seq. To validate the robustness of the approach, insertion mutants in six fitness genes were constructed and their growth-deficiency in media supplemented with the corresponding nutrient was confirmed. The mutants were further tested for their efficiency in *R. pedestris* gut colonization, confirming that gluconeogenic carbon sources, taurine and inositol, are nutrients consumed by the symbiont in the gut.
