## Supplementary Dataset 1 for "Transposon sequencing reveals the essential gene set and genes enabling gut symbiosis in the insect symbiont *Caballeronia insecticola*"

### Sheet: MM assembly
quantities in µL	MMwash	MMgluc	MMrha	MMino	MMmanol	MM3HBA	MMtauC	MMtauN	MMtauS	MMtauCNS	MMure	MMalla
Solution A KHPO4 1M	200	800	800	800	800	800	800	800	800	800	800	800
Solution B1 NH4Cl 10%	---	400	400	400	400	400	400	---	400	---	---	---
Solution B1 allantoin 5%	---	---	---	---	---	---	---	---	---	---	---	1200
Solution B1 ureum 10%	---	---	---	---	---	---	---	---	---	---	400	---
Solution B2 NaCl 2%	100	400	400	400	400	400	400	400	400	400	400	400
Solution B3 MgSO4.7H2O 1%	---	800	800	800	800	800	800	800	---	---	800	800
Solution B3 MgCl2	---	---	---	---	---	---	---	---	800	800	---	---
Solution C Fe-citrate 0,2%	10	40	40	40	40	40	40	40	40	40	40	40
10% glucose	---	400	---	---	---	---	---	400	400	---	400	400
10% L-rhamnose	---	---	400	---	---	---	---	---	---	---	---	---
10% myo-inositol	---	---	---	400	---	---	---	---	---	---	---	---
10% mannitol	---	---	---	---	400		---	---	---	---	---	---
10% 3-hydroxybutyric acid	---	---	---	---	---	400	---	---	---	---	---	---
10% taurine	---	---	---	---	---	---	400	400	400	400	---	---
Solution D CaCl2 5%	10	40	40	40	40	40	40	40	40	40	40	40
rifampicin 15 mg/mL	20	80	80	80	80	80	80	80	80	80	80	80
water(sterile)	9660	37040	37040	37040	37040	37040	37040	37040	36640	37440	37040	36240

### Sheet: stock solutions
Preparation of minimal medium (MM) for Burkholderia
	Solution A (1 M KPO4)
	KH2PO4	21,24 g
	K2HPO4	42,5 g
	water	400 mL
	Solution B1			Solution B1 allantoin			Solution taurine			Solution B1 NH4Cl
	(NH4)2SO4	10 g		allantoin	5 g		taurine	5 g		NH4Cl	10 g
	water	100 mL		water/ethanol (50/50)	100 mL		water	100 mL		water	100 mL
	Solution B2
	NaCl	2 g
	water	100 mL
	Solution B3						Solution B3 MgCl2
	MgSO4.7H2O	1 g					MgCl2	1 g
	water	100 mL					water	100 mL
	Solution C Fe-Citrate
	Fe citrate	0,1 g
	water	100 mL
	Solution D
	CaCl2.2H20	5 g
	water	100 mL
	sterilize (autoclave or filter) solutions A, B1, B2, B3, C, D
	Solution carbon source (10%)
	glucose or succinate	10 g
	water	100 mL
	sterilize by filtration
	composition of MM
	Solution A	10 mL
	Solution B1	5 mL
	Solution B2	5 mL
	Solution B3	5 mL
	Solution C	0,5 mL
	10% carbon source	5 mL
	Solution D	0,5 mL
	water(sterile)	469 mL
