## Supplementary Table 1 for "Transposon sequencing reveals the essential gene set and genes enabling gut symbiosis in the insect symbiont *Caballeronia insecticola*"

### Sheet: Feuil1
Gene_name	Orf	Forward	Reverse
fbp	BRPE64_RS03750	CATGATGTCGACTCTGCTCGAAGCCAACGAAT	TTATCGTCTAGACGATCGGCCGGATACATGAA
pps	BRPE64_RS05810	CATGATGTCGACAGTCGAACGTGATCACCACC	TTATCGTCTAGATCCAGAATCGCCTTCGGATG
mae	BRPE64_RS11265	CATGATGTCGACACCCGGACAAGGAACTGTTC	TTATCGTCTAGAGATACTCCGGACCGAACGAC
ppc	BRPE64_RS03260	CGGCCCGTCGTCAAGACCACGGTCAAGACTGC	CGCGTCGAGAATGCTCTTGCGCGACACTTCGGTC
inoT	BRPE64_RS09060	CAGCAATCGTGGTTCGGTCACTTGCTGAATCGCC	GCGCGAGCCAGTTGAACAAGCCGTGCAACGCGA
tauT	BRPE64_RS07345	GTTCGCGACCTCGGCGTTTCGCGAGGGCAT	GACGGTCGGGAACACGGGCATCTCGTACGG
	Illumina primer	CAAGCAGAAGACGGCATACGAGATAGACCGGGGACTTATCATCCAACCTGT (P7)	AATGATACGGCGACCACCGAGATCTACACTCTTTCCCTACACGACGCTCTTCCGATCT (P5)
	adapter synthesis	TTCCCTACACGACGCTCTTCCGATCTxxxxxNN	p-xxxxxAGATCGGAAGAGCGTCGTGTAGGGAAAGAGT-p
